# Dictionary learning for integrative, multimodal, and scalable single-cell analysis

**DOI:** 10.1101/2022.02.24.481684

**Authors:** Yuhan Hao, Tim Stuart, Madeline Kowalski, Saket Choudhary, Paul Hoffman, Austin Hartman, Avi Srivastava, Gesmira Molla, Shaista Madad, Carlos Fernandez-Granda, Rahul Satija

## Abstract

Mapping single-cell sequencing profiles to comprehensive reference datasets represents a powerful alternative to unsupervised analysis. Reference datasets, however, are predominantly constructed from single-cell RNA-seq data, and cannot be used to annotate datasets that do not measure gene expression. Here we introduce ‘bridge integration’, a method to harmonize singlecell datasets across modalities by leveraging a multi-omic dataset as a molecular bridge. Each cell in the multi-omic dataset comprises an element in a ‘dictionary’, which can be used to reconstruct unimodal datasets and transform them into a shared space. We demonstrate that our procedure can accurately harmonize transcriptomic data with independent single cell measurements of chromatin accessibility, histone modifications, DNA methylation, and protein levels. Moreover, we demonstrate how dictionary learning can be combined with sketching techniques to substantially improve computational scalability, and harmonize 8.6 million human immune cell profiles from sequencing and mass cytometry experiments. Our approach aims to broaden the utility of single-cell reference datasets and facilitate comparisons across diverse molecular modalities.

**Availability:** Installation instructions, documentations, and vignettes are available at http://www.satijalab.org/seurat
