## Supplementary Table 1 for "Dictionary learning for integrative, multimodal, and scalable single-cell analysis"

### Sheet: lung scRNA datasets
# data origin	# title	# number of cells	# citation
adams_2020	Single-cell RNA-seq reveals ectopic and aberrant lung-resident cell populations in idiopathic pulmonary fibrosis	312928	(Adams, Schupp et al. 2020)
Bischoff_2021	Single-cell RNA sequencing reveals distinct tumor microenvironmental patterns in lung adenocarcinoma	49478	(Bischoff, Trinks et al. 2021)
Chua_2020	COVID-19 severity correlates with airway epithelium–immune cell interactions identified by single-cell analysis	134368	(Chua, Lukassen et al. 2020)
delorey_2021	A single-cell and spatial atlas of autopsy tissues reveals pathology and cellular targets of SARS-CoV-2	106043	(Delorey, Ziegler et al. 2021)
deprez_2020	A single-cell atlas of the human healthy airways	77969	(Deprez, Zaragosi et al. 2020)
Eraslan_2021	Single-nucleus cross-tissue molecular reference maps to decipher disease gene function	35000	(Eraslan, Drokhlyansky et al. 2021)
habermann_2020	Single-cell RNA sequencing reveals profibrotic roles of distinct epithelial and mesenchymal lineages in pulmonary fibrosis	114396	(Habermann, Gutierrez et al. 2020)
Han_2020	Construction of a human cell landscape at single-cell level	23624	(Han, Zhou et al. 2020)
lukassen_2020	SARS ‐CoV‐2 receptor ACE 2 and TMPRSS 2 are primarily expressed in bronchial transient secretory cells	57299	(Lukassen, Chua et al. 2020)
madissoon_2020	scRNA-seq assessment of the human lung, spleen, and esophagus tissue stability after cold preservation	57020	(Madissoon, Wilbrey-Clark et al. 2019)
mayr_2020	Integrated single cell analysis of human lung fibrosis resolves cellular origins of predictive protein signatures in body fluids	38648	(Mayr, Simon et al. 2020)
Melms_2021	A molecular single-cell lung atlas of lethal COVID-19	115834	(Melms, Biermann et al. 2021)
morse_2019	Proliferating SPP1/MERTK-expressing macrophages in idiopathic pulmonary fibrosis	71654	(Morse, Tabib et al. 2019)
reyfman_2019	Single-Cell Transcriptomic Analysis of Human Lung Provides Insights into the Pathobiology of Pulmonary Fibrosis	80919	(Reyfman, Walter et al. 2019)
TabulaSapiens_2021	The Tabula Sapiens: a single cell transcriptomic atlas of multiple organs from individual human donors	32155	(Consortium and Quake 2021)
travaglini_2020	A molecular cell atlas of the human lung from single cell RNA sequencing	65662	(Travaglini, Nabhan et al. 2020)
Wang_2021	Single-cell multiomic profiling of human lungs reveals cell-type-specific and age-dynamic control of SARS-CoV2 host genes	41788	(Wang, Chiou et al. 2020)
Watanabe_2021	Anomalous epithelial variations and ectopic inflammatory response in chronic obstructive pulmonary disease	50633	(Watanabe, Nakayama et al. 2021)
Wauters_2021	Discriminating mild from critical COVID-19 by innate and adaptive immune single-cell profiling of bronchoalveolar lavages	60292	(Wauters, Van Mol et al. 2021)

### Sheet: PBMC scRNA datasets
# data origin	# title	# number of cells	# citation
arunachalam_2020	Systems biological assessment of immunity to mild versus severe COVID-19 infection in humans	54002	(Arunachalam, Wimmers et al. 2020)
combat_2022	A blood atlas of COVID-19 defines hallmarks of disease severity and specificity	652787	(Ahern, Ai et al. 2021)
combes_2021	Global absence and targeting of protective immune states in severe COVID-19	98295	(Combes, Courau et al. 2021)
hao_2021	Integrated analysis of multimodal single-cell data	161159	(Hao, Hao et al. 2021)
lee_2020	Immunophenotyping of COVID-19 and influenza highlights the role oftype I interferons in development of severe COVID-19	58189	(Lee, Park et al. 2020)
ren_2021	COVID-19 immune features revealed by a large-scale single-cell transcriptome atlas	542075	(Ren, Wen et al. 2021)
schulte-schrepping_2020	Severe COVID-19 Is Marked by a Dysregulated Myeloid Cell Compartment	176087	(Schulte-Schrepping, Reusch et al. 2020)
silvin_2020	Elevated calprotectin and abnormal myeloid cell subsets discriminate severe frommild COVID-19	6627	(Silvin, Chapuis et al. 2020)
stephenson_2021	The cellular immune response to COVID-19 deciphered by single cell multi-omics across three UK centres	677849	(Stephenson, Reynolds et al. 2021)
su_2020	Multi-Omics Resolves a Sharp Disease-State Shift between Mild and Moderate COVID-19	545879	(Su, Chen et al. 2020)
wilk_2020	A single-cell atlas of the peripheral immune response in patients with severe COVID-19	42448	(Wilk, Rustagi et al. 2020)
yao_2021	Cell-Type-Specific Immune Dysregulation in Severely Ill COVID-19 Patients	68571	(Yao, Bora et al. 2021)
yu_2020	Dysregulated adaptive immune response contributes to severe COVID-19	332115	(Yu, He et al. 2020)
zhu_2020	Single-Cell Sequencing of Peripheral Mononuclear Cells Reveals Distinct Immune Response Landscapes of COVID-19 and Influenza Patients	45088	(Zhu, Yang et al. 2020)
